# Gene mobility elements mediate cell type specific genome organization and radial gene movement *in vivo*

**DOI:** 10.1101/2024.11.30.626181

**Authors:** Tanguy Lucas, Lin-Ing Wang, Juniper Glass-Klaiber, Elvis Quiroz, Sofiya Patra, Natalia Molotkova, Minoree Kohwi

## Abstract

Understanding the level of genome organization that governs gene regulation remains a challenge despite advancements in chromatin profiling techniques. Cell type specific chromatin architectures may be obscured by averaging heterogeneous cell populations. Here we took a reductionist perspective, starting with the relocation of the *hunchback* gene to the nuclear lamina in *Drosophila* neuroblasts. We previously found that this event terminates competence to produce early-born neurons and is mediated by an intronic 250 base-pair element, which we term gene mobility element (GME). Here we found over 800 putative GMEs globally that are chromatin accessible and are Polycomb (PcG) target sites. GMEs appear to be distinct from PcG response elements, however, which are largely chromatin inaccessible in neuroblasts. Performing *in situ* Hi-C of purified neuroblasts, we found that GMEs form megabase-scale chromatin interactions, spanning multiple topologically associated domain borders, preferentially contacting other GMEs. These interactions are cell type and stage-specific. Notably, GMEs undergo developmentally- timed mobilization to/from the neuroblast nuclear lamina, and domain swapping a GFP reporter transgene intron with a GME relocates the transgene to the nuclear lamina in embryos. We propose that GMEs constitute a genome organizational framework and mediate gene-to-lamina mobilization during progenitor competence state transitions *in vivo*.
