## Supplemental_data_4 for "Gene mobility elements mediate cell type specific genome organization and radial gene movement *in vivo*"

### Sheet: Sheet1
Cell type	Stage	Rep	Tech rep	FACS event	Estimated #cells	Sequenced reads	Min rest. site distance	Max library insert size	Pairs mappable, unique and high quality	Hi-C contacts	Hi-C contacts %	One mate unmapped	One mate not unique	Low mapping quality	dangling end GATC (restriction sequence GATC)	self ligation (removed)	One mate not close to rest site	same fragment	self circle	duplicated pairs	inter chromosomal	Intra short range (< 20kb)	Intra long range (>= 20kb)	Read pair type: inward pairs	Read pair type: outward pairs	Read pair type: left pairs	Read pair type: right pairs
NB	10	1	merge of 2	27000	~13000	127208851	300	1500	77841398	22137689	0.284395	10271599	30280666	8815188	863837	2709759	0	9105436	311929	43024677	3069404	5393972	13674313	4548678	5052504	5042456	4424647
	10	2	merge of 2	27000	~13000	56861005	300	1500	36626828	16866011	0.460482	2993750	13135224	4105203	568179	1837829	0	5968453	277630	11386356	2768349	3504890	10592772	3351555	3780350	3575475	3390282
	10	3	single	24252	~12000	19577011	300	1500	13250449	5370121	0.405278	521125	4424346	1381091	219611	660681	0	2197924	145629	4802112	1068521	1153913	3147687	998066	1206327	1048390	1048817
	14	1	merge of 3	27000	~13000	694138934	300	1500	285063846	33925953	0.119012	268460742	104423635	36190711	1582444	4203093	0	11667469	285122	233684887	8927234	6385369	18613350	6353129	6902888	7072765	4669937
	14	2	merge of 2	32900	~16000	79785914	300	1500	51486960	20138223	0.391132	4308731	18280423	5709800	736847	2364604	0	8269330	367990	19977956	3854666	4069322	12214235	3855218	4406257	4158634	3863448
WE	10	1	single	9000	~4500	39873545	300	1500	24191179	10954297	0.452822	4594523	8227781	2860062	374766	1212784	0	4189085	119771	7460247	2108108	2346737	6499452	2109576	2318171	2311220	2107222
	10	2	single	23549	~12000	15858522	300	1500	10887881	5014992	0.460603	661818	3146460	1162363	213118	504558	0	1593272	41853	3561941	722433	1079319	3213240	1037372	1111203	1094875	1049109
	10	3	single	30000	~15000	28476290	300	1500	19689788	4946248	0.251209	1183326	6225819	1377357	404045	940030	0	4867911	399001	8531554	877732	1433737	2634779	853765	1374690	919959	920102
	14	1	single	32940	~16000	8824268	300	1500	6161076	1596045	0.259053	356560	1882311	424321	64570	448827	0	3394035	29629	657599	261676	317673	1016696	321612	356966	328935	326856
	14	2	single	27000	~13000	17038233	300	1500	11041355	3913342	0.354426	1048793	3905744	1042341	183961	770400	0	2422145	89935	3751507	616698	1011809	2284835	767819	904443	813682	810700
